# Palaeoproteomic identification of a whale bone tool from Bronze Age Heiloo, the Netherlands

**DOI:** 10.1101/2024.04.15.589626

**Authors:** Joannes A. A. Dekker, Dorothea Mylopotamitaki, Annemieke Verbaas, Virginie Sinet-Mathiot, Samantha Presslee, Morgan L. McCarthy, Morten Tange Olsen, Jesper V. Olsen, Youri van den Hurk, Joris Brattinga, Frido Welker

## Abstract

Identification of the taxonomic origin of bone tools is an important, but often complicated, component of studying past societies. The species used for bone tool production provide insight into what species were exploited, potentially how, and for what purpose. Additionally, the choice of species may have important implications for the place of the tool within the larger toolkit. However, the taxonomic identification of bone tools is often unsuccessful based on morphology. Here we apply three palaeoproteomic techniques, ZooMS, SPIN-like data analysis and a targeted database search to narrow down the taxonomic identification of an unusually large Bronze Age bone tool from Heiloo, the Netherlands, to the North Atlantic right whale (*Eubalaena glacialis*). Additionally, the tool was investigated for use-wear, which showed that it was likely used for the processing of plant fibres. The assignment of the tool as whale bone adds support to the exploitation of whales by coastal Bronze Age populations, not just for meat, as previously suggested, but also for bone as a resource for tool production. We know of no other parallel of a bone tool such as this in terms of size, use, hafting, and taxonomic identity.
