## Supplemental Information 2 for "Palaeoproteomic identification of a whale bone tool from Bronze Age Heiloo, the Netherlands"

### Sheet: Combined table
SI 2a: Species IDs and associated European Nucleotide Archive and/or NCBI SRA run accession numbers used in curating COL1A1 and COL1A2 genes. *dnazoo.org refers to the specific genome assembly website that contains a species specific functional proteins fasta file. The field following dnazoo.org is the header to extract in the corresponding sequence from the functional proteins fasta file.
Common name	Species name	Run Accession	Sequence accesion	Included in final dataset	COL sequences curated or accessed	Reference
Bowhead whale	Balaena mysticetus	SRR1685383	NA	Yes	COL1A1, COL1A2	Keane et al. 2015
Common minke whale	Balaenoptera acutorostrata	SRR924103	NA	Yes	COL1A1, COL1A3	Korea Institute of Ocean Science and Technology
Antarctic minke whale	Balaenoptera bonaerensis	DRR014695	NA	Yes	COL1A1, COL1A4	Kishida et al. 2015
Sei whale	Balaenoptera borealis	SRR5665645	NA	Yes	COL1A1, COL1A5	Árnason et al. 2018
Sei whale	Balaenoptera borealis	SRR5665646	NA	Yes	COL1A1, COL1A6	Árnason et al. 2018
Bryde's whale	Balaenoptera brydei	NA	NA	Yes	COL1A1, COL1A7	This study
Rice's whale	Balaenoptera ricei	SRR10331559	NA	Yes	COL1A1, COL1A8	DNA Zoo
Blue whale	Balaenoptera musculus	SRR5665644	NA	Yes	COL1A1, COL1A9	Árnason et al. 2018
Fin whale	Balaenoptera physalus	SRR3161874	NA	Yes	COL1A1, COL1A10	Korea Ocean Research & Development Institute
Fin whale	Balaenoptera physalus	SRR5665643	NA	Yes	COL1A1, COL1A11	Árnason et al. 2018
Pygmy right whale	Caperea marginata	ERR6460101	NA	Yes	COL1A1, COL1A12	Dutoit et al. 2023
Gray whale	Eschrichtius robustus	SRR5495104	NA	Yes	COL1A1, COL1A13	DeWoody et al. 2017
Gray whale	Eschrichtius robustus	SRR5495108	NA	Yes	COL1A1, COL1A14	DeWoody et al. 2017
Gray whale	Eschrichtius robustus	SRR5665641	NA	Yes	COL1A1, COL1A15	Árnason et al. 2018
Gray whale	Eschrichtius robustus	SRR5665642	NA	Yes	COL1A1, COL1A16	Árnason et al. 2018
Gray whale	Eschrichtius robustus	SRR11430238	NA	Yes	COL1A1, COL1A17	Broad Institute
Gray whale	Eschrichtius robustus	SRR12437599	NA	Yes	COL1A1, COL1A18	DNA Zoo
North Atlantic right whale	Eubalaena glacialis	SRR5665640	NA	Yes	COL1A1, COL1A19	Árnason et al. 2018
North Atlantic right whale	Eubalaena glacialis	SRR11097130	NA	Yes	COL1A1, COL1A20	DNA Zoo
North Pacific right whale	Eubalaena japonica	SRR11430498	NA	Yes	COL1A1, COL1A21	Broad Institute
Humpback whale	Megaptera novaeangliae	SRR5665639	NA	Yes	COL1A1, COL1A22	Árnason et al. 2018
Southern right whale	Eubalaena australis	SRR13167951	NA	No	COL1A1, COL1A23	DNA Zoo
Fin whale	Balaenoptera physalus	SRR935201	NA	No	COL1A1, COL1A24	Korea Ocean Research & Development Institute
Minke whale	Balaenoptera acutorostrata	NA	XP_028020809.1	Yes	COL1A1	NCBI
Minke whale	Balaenoptera acutorostrata	NA	XP_007195818.2	Yes	COL1A2	NCBI
Blue whale	Balaenoptera musculus	NA	XP_036691628.1	Yes	COL1A1	NCBI
Blue whale	Balaenoptera musculus	NA	XP_036718747.1	Yes	COL1A2	NCBI
Fin whale	Balaenoptera physalus	NA	*dnazoo.org: FinWhale_Balaenoptera_physalus_HiC.fasta021801-RA	Yes	COL1A1	DNA Zoo
Rice's whale	Balaenoptera ricei	NA	*dnazoo.org: RicesWhale_Balaenoptera_ricei_023530-RA	Yes	COL1A1	DNA Zoo
Rice's whale	Balaenoptera ricei	NA	*dnazoo.org: RicesWhale_Balaenoptera_ricei_013656-RA	Yes	COL1A2	DNA Zoo
Gray whale	Eschrichtius robustus	NA	*dnazoo.org: GrayWhale_Eschrichtius_robustus_HiC.fasta023983-RA	Yes	COL1A1	DNA Zoo
Southern right whale	Eubalaena australis	NA	*dnazoo.org: SouthernRighWhale_RWref_HiC.fasta024476-RA	Yes	COL1A1	DNA Zoo
NA right whale	Eubalaena glacialis	NA	*dnazoo.org: NorthAtlanticRightWhale_Eubalaena_glacialis_022696-RA	Yes	COL1A1	DNA Zoo
NA right whale	Eubalaena glacialis	NA	*dnazoo.org: NorthAtlanticRightWhale_Eubalaena_glacialis_012472-RA	Yes	COL1A2	DNA Zoo
Humpback whale	Megaptera novaeangliae	NA	*dnazoo.org: HumpbackWhale_Megaptera_novaeangliae_HiC.fasta023935-RA	Yes	COL1A1	DNA Zoo
Citations for the table
Árnason, Úlfur, Fritjof Lammers, Vikas Kumar, Maria A. Nilsson, and Axel Janke. 2018.
“Whole-Genome Sequencing of the Blue Whale and Other Rorquals Finds Signatures for Introgressive Gene Flow.” Science Advances 4 (4): eaap9873.
DeWoody, J. Andrew, Nadia B. Fernandez, Anna Brüniche-Olsen, Jennifer D. Antonides,
Jacqueline M. Doyle, Phillip San Miguel, Rick Westerman, Vladimir V. Vertyankin, Céline A. J. Godard-Codding, and John W. Bickham. 2017. “Characterization of the Gray Whale Eschrichtius Robustus Genome and a Genotyping Array Based on Single-Nucleotide Polymorphisms in Candidate Genes.” The Biological Bulletin 232 (3): 186–97.
Dutoit, Ludovic, Kieren J. Mitchell, Nicolas Dussex, Catherine M. Kemper, Petter Larsson,
Love Dalén, Nicolas J. Rawlence, and Felix G. Marx. 2023. “Convergent Evolution of Skim Feeding in Baleen Whales.” Marine Mammal Science. https://doi.org/10.1111/mms.13047.
Keane, Michael, Jeremy Semeiks, Andrew E. Webb, Yang I. Li, Víctor Quesada, Thomas
Craig, Lone Bruhn Madsen, et al. 2015. “Insights into the Evolution of Longevity from the Bowhead Whale Genome.” Cell Reports 10 (1): 112–22.
Kishida, Takushi, Jgm Thewissen, Takashi Hayakawa, Hiroo Imai, and Kiyokazu Agata.
2015. “Aquatic Adaptation and the Evolution of Smell and Taste in Whales.” Zoological Letters 1 (9).
For DNA Zoo
Dudchenko, O., Batra, S.S., Omer, A.D., Nyquist, S.K., Hoeger, M., Durand, N.C., Shamim, M.S., Machol, I., Lander, E.S., Aiden, A.P., Aiden, E.L., 2017. De novo assembly of the Aedes aegypti genome using Hi-C yields chromosome-length scaffolds. Science 356, 92–95. https://doi.org/10.1126/science.aal3327.
Dudchenko, O., Shamim, M.S., Batra, S., Durand, N.C., Musial, N.T., Mostofa, R., Pham, M., Hilaire, B.G.S., Yao, W., Stamenova, E., Hoeger, M., Nyquist, S.K., Korchina, V., Pletch, K., Flanagan, J.P., Tomaszewicz, A., McAloose, D., Estrada, C.P., Novak, B.J., Omer, A.D., Aiden, E.L., 2018. The Juicebox Assembly Tools module facilitates de novo assembly of mammalian genomes with chromosome-length …
For NCBI
Protein [Internet]. Bethesda (MD): National Library of Medicine (US), National Center for Biotechnology Information; 2004 – [cited 12-02-2024]. Available from: https://www.ncbi.nlm.nih.gov/protein/

### Sheet: Genomic reference sequences
SI 2b: Species IDs and associated European Nucleotide Archive and/or NCBI SRA run accession numbers used in curating COLA1A and COL1A2 genes.
Common name	Species name	Run Accession	Included in final dataset	Reference
Bowhead whale	Balaena mysticetus	SRR1685383	Yes	Keane et al. 2015
Common minke whale	Balaenoptera acutorostrata	SRR924103	Yes	Korea Institute of Ocean Science and Technology
Antarctic minke whale	Balaenoptera bonaerensis	DRR014695	Yes	Kishida et al. 2015
Sei whale	Balaenoptera borealis	SRR5665645	Yes	Árnason et al. 2018
Sei whale	Balaenoptera borealis	SRR5665646	Yes	Árnason et al. 2018
Bryde's whale	Balaenoptera brydei	NA	Yes	This study
Rice's whale	Balaenoptera ricei	SRR10331559	Yes	DNA Zoo
Blue whale	Balaenoptera musculus	SRR5665644	Yes	Árnason et al. 2018
Fin whale	Balaenoptera physalus	SRR3161874	Yes	Korea Ocean Research & Development Institute
Fin whale	Balaenoptera physalus	SRR5665643	Yes	Árnason et al. 2018
Pygmy right whale	Caperea marginata	ERR6460101	Yes	Dutoit et al. 2023
Gray whale	Eschrichtius robustus	SRR5495104	Yes	DeWoody et al. 2017
Gray whale	Eschrichtius robustus	SRR5495108	Yes	DeWoody et al. 2017
Gray whale	Eschrichtius robustus	SRR5665641	Yes	Árnason et al. 2018
Gray whale	Eschrichtius robustus	SRR5665642	Yes	Árnason et al. 2018
Gray whale	Eschrichtius robustus	SRR11430238	Yes	Broad Institute
Gray whale	Eschrichtius robustus	SRR12437599	Yes	DNA Zoo
North Atlantic right whale	Eubalaena glacialis	SRR5665640	Yes	Árnason et al. 2018
North Atlantic right whale	Eubalaena glacialis	SRR11097130	Yes	DNA Zoo
North Pacific right whale	Eubalaena japonica	SRR11430498	Yes	Broad Institute
Humpback whale	Megaptera novaeangliae	SRR5665639	Yes	Árnason et al. 2018
Southern right whale	Eubalaena australis	SRR13167951	No	DNA Zoo
Fin whale	Balaenoptera physalus	SRR935201	No	Korea Ocean Research & Development Institute
Citations for the table
Árnason, Úlfur, Fritjof Lammers, Vikas Kumar, Maria A. Nilsson, and Axel Janke. 2018.
“Whole-Genome Sequencing of the Blue Whale and Other Rorquals Finds Signatures for Introgressive Gene Flow.” Science Advances 4 (4): eaap9873.
DeWoody, J. Andrew, Nadia B. Fernandez, Anna Brüniche-Olsen, Jennifer D. Antonides,
Jacqueline M. Doyle, Phillip San Miguel, Rick Westerman, Vladimir V. Vertyankin, Céline A. J. Godard-Codding, and John W. Bickham. 2017. “Characterization of the Gray Whale Eschrichtius Robustus Genome and a Genotyping Array Based on Single-Nucleotide Polymorphisms in Candidate Genes.” The Biological Bulletin 232 (3): 186–97.
Dutoit, Ludovic, Kieren J. Mitchell, Nicolas Dussex, Catherine M. Kemper, Petter Larsson,
Love Dalén, Nicolas J. Rawlence, and Felix G. Marx. 2023. “Convergent Evolution of Skim Feeding in Baleen Whales.” Marine Mammal Science. https://doi.org/10.1111/mms.13047.
Keane, Michael, Jeremy Semeiks, Andrew E. Webb, Yang I. Li, Víctor Quesada, Thomas
Craig, Lone Bruhn Madsen, et al. 2015. “Insights into the Evolution of Longevity from the Bowhead Whale Genome.” Cell Reports 10 (1): 112–22.
Kishida, Takushi, Jgm Thewissen, Takashi Hayakawa, Hiroo Imai, and Kiyokazu Agata.
2015. “Aquatic Adaptation and the Evolution of Smell and Taste in Whales.” Zoological Letters 1 (9).
For DNA Zoo
Dudchenko, O., Batra, S.S., Omer, A.D., Nyquist, S.K., Hoeger, M., Durand, N.C., Shamim, M.S., Machol, I., Lander, E.S., Aiden, A.P., Aiden, E.L., 2017. De novo assembly of the Aedes aegypti genome using Hi-C yields chromosome-length scaffolds. Science 356, 92–95. https://doi.org/10.1126/science.aal3327.
Dudchenko, O., Shamim, M.S., Batra, S., Durand, N.C., Musial, N.T., Mostofa, R., Pham, M., Hilaire, B.G.S., Yao, W., Stamenova, E., Hoeger, M., Nyquist, S.K., Korchina, V., Pletch, K., Flanagan, J.P., Tomaszewicz, A., McAloose, D., Estrada, C.P., Novak, B.J., Omer, A.D., Aiden, E.L., 2018. The Juicebox Assembly Tools module facilitates de novo assembly of mammalian genomes with chromosome-length …

### Sheet: Publicly available COL1A12 refe
SI 2c: Species IDs and associated accession numbers added to the Mysticeti collagen database
Common name	Species name	Accession code	Gene	Included in final dataset	Reference
Minke whale	Balaenoptera acutorostrata	XP_028020809.1	COL1A1	Yes	NCBI
Minke whale	Balaenoptera acutorostrata	XP_007195818.2	COL1A2	Yes	NCBI
Blue whale	Balaenoptera musculus	XP_036691628.1	COL1A1	Yes	NCBI
Blue whale	Balaenoptera musculus	XP_036718747.1	COL1A2	Yes	NCBI
Fin whale	Balaenoptera physalus	HiC.fasta021801-RA	COL1A1	Yes	DNA Zoo
Rice's whale	Balaenoptera ricei	023530-RA	COL1A1	Yes	DNA Zoo
Rice's whale	Balaenoptera ricei	013656-RA	COL1A2	Yes	DNA Zoo
Gray whale	Eschrichtius robustus	HiC.fasta023983-RA	COL1A1	Yes	DNA Zoo
Southern right whale	Eubalaena australis	HiC.fasta024476-RA	COL1A1	Yes	DNA Zoo
NA right whale	Eubalaena glacialis	022696-RA	COL1A1	Yes	DNA Zoo
NA right whale	Eubalaena glacialis	012472-RA	COL1A2	Yes	DNA Zoo
Humpback whale	Megaptera novaeangliae	HiC.fasta023935-RA	COL1A1	Yes	DNA Zoo
Protein [Internet]. Bethesda (MD): National Library of Medicine (US), National Center for Biotechnology Information; 2004 – [cited 12-02-2024]. Available from: https://www.ncbi.nlm.nih.gov/protein/
For DNA Zoo
Dudchenko, O., Batra, S.S., Omer, A.D., Nyquist, S.K., Hoeger, M., Durand, N.C., Shamim, M.S., Machol, I., Lander, E.S., Aiden, A.P., Aiden, E.L., 2017. De novo assembly of the Aedes aegypti genome using Hi-C yields chromosome-length scaffolds. Science 356, 92–95. https://doi.org/10.1126/science.aal3327.
Dudchenko, O., Shamim, M.S., Batra, S., Durand, N.C., Musial, N.T., Mostofa, R., Pham, M., Hilaire, B.G.S., Yao, W., Stamenova, E., Hoeger, M., Nyquist, S.K., Korchina, V., Pletch, K., Flanagan, J.P., Tomaszewicz, A., McAloose, D., Estrada, C.P., Novak, B.J., Omer, A.D., Aiden, E.L., 2018. The Juicebox Assembly Tools module facilitates de novo assembly of mammalian genomes with chromosome-length …
